# DeepIFC: virtual fluorescent labeling of blood cells in imaging flow cytometry data with deep learning

**DOI:** 10.1101/2022.08.10.503433

**Authors:** Veera A. Timonen, Erja Kerkelä, Ulla Impola, Leena Penna, Jukka Partanen, Outi Kilpivaara, Mikko Arvas, Esa Pitkänen

## Abstract

Imaging flow cytometry (IFC) combines flow cytometry with microscopy, allowing rapid characterization of cellular and molecular properties via high-throughput single-cell fluorescent imaging. However, fluorescent labeling is costly and time-consuming. We present a computational method called DeepIFC based on the Inception U-Net neural network architecture, able to generate fluorescent marker images and learn morphological features from IFC brightfield and darkfield images. Furthermore, the DeepIFC workflow identifies cell types from the generated fluorescent images and visualizes the single-cell features generated in a 2D space. We demonstrate that rarer cell types are predicted well when a balanced data set is used to train the model, and the model is able to recognize red blood cells not seen during model training as a distinct entity. In summary, DeepIFC allows accurate cell reconstruction, typing and recognition of unseen cell types from brightfield and darkfield images via virtual fluorescent labeling.
