## Supplementary table 6 for "DeepIFC: virtual fluorescent labeling of blood cells in imaging flow cytometry data with deep learning"

### Sheet: DeepIFC complete model
Supplementary Table 6a. Confusion matrix for DeepIFC model trained on complete dataset evaluated in test dataset (n=200,000).
DeepIFC complete	B	Cytotoxic T	Damaged/Dead	Monocyte	NK	NKT	T	Unknown	WBC	Recall	R w/o Dead	R w/o Dead/Unk/WBC	F1	Total	Fraction
B	410	193	1385	165	570	76	1836	19	4350	0.0455353	0.0538128	0.126154	0.0836991	9004	0.04502
Cytotoxic T	10	2477	1067	31	115	901	14064	5	740	0.127615	0.135038	0.140755	0.170457	19410	0.09705
Damaged/Dead	55	462	15102	481	591	953	1686	156	1083	0.734212	NA	NA	0.618719	20569	0.102845
Monocyte	4	0	424	15879	264	4	23	55	933	0.902934	0.925242	0.981761	0.83675	17586	0.08793
NK	144	223	1376	1132	2719	537	1321	63	3446	0.248061	0.283672	0.447498	0.337764	10961	0.054805
NKT	2	1039	486	27	87	1181	2063	1	101	0.236816	0.262386	0.26847	0.22323	4987	0.024935
T	40	5121	5709	99	279	1869	67701	79	3457	0.802582	0.860843	0.90137	0.76568	84354	0.42177
Unknown	11	14	573	91	21	9	261	14043	1038	0.874354	0.906702	NA	0.898637	16061	0.080305
WBC	117	124	2126	2463	493	64	3530	772	7379	0.43233	0.493843	NA	0.372724	17068	0.08534
Precision	0.517024	0.256604	0.534622	0.779605	0.529091	0.211119	0.732021	0.924307	0.327562					200000
Prec w/o Dead	0.555556	0.269503	NA	0.798461	0.597845	0.254471	0.745614	0.933896	0.344106
Prec w/o Dead/Unk/WBC	0.672131	0.273611	NA	0.916114	0.674021	0.258538	0.778101	NA	NA
Rows: true, columns: predicted

### Sheet: DeepIFC balanced model
Supplementary Table 6b. Confusion matrix for DeepIFC model trained on balanced dataset.
Monocyte model	B	Cyto T	Dead	Mono	NK	NKT	T	Unk	WBC	Recall
B	0	8	12	4	2	1	57	0	23	0
Cyto T	0	13	12	1	4	16	145	0	17	0.0625
Dead	2	4	79	26	25	9	57	1	40	0.325103	Accuracy	0.920513
Mono	1	0	21	1637	52	1	11	2	53	0.920697
NK	0	4	18	92	19	6	28	0	30	0.0964467
NKT	1	4	10	2	3	14	20	0	6	0.233333
T	0	46	34	12	5	40	684	1	58	0.777273
Unk	0	0	1	4	1	0	13	206	18	0.847737
WBC	0	6	8	28	3	4	63	16	56	0.304348
Precision	0	0.152941	0.405128	0.906423	0.166667	0.153846	0.634508	0.911504	0.186047
B model	B	Cyto T	Dead	Mono	NK	NKT	T	Unk	WBC	Recall
B	681	3	168	3	73	14	163	0	155	0.540476
Cyto T	20	1	11	0	9	12	73	0	16	0.00704225
Dead	46	0	86	4	20	6	16	1	26	0.419512	Accuracy	0.707857
Mono	17	0	3	59	4	0	0	0	12	0.621053
NK	43	0	24	3	52	5	17	0	22	0.313253
NKT	11	1	6	0	9	8	8	0	3	0.173913
T	90	6	39	3	18	24	326	0	102	0.536184
Unk	1	0	2	3	1	0	5	131	23	0.789157
WBC	11	1	7	6	1	1	36	12	37	0.330357
Precision	0.740217	0.0833333	0.248555	0.728395	0.278075	0.114286	0.506211	0.909722	0.0934343
NK model	B	Cyto T	Dead	Mono	NK	NKT	T	Unk	WBC	Recall
B	1	1	8	0	41	13	21	0	16	0.00990099
Cyto T	0	5	12	0	59	38	79	0	11	0.0245098
Dead	0	2	80	6	147	27	34	1	46	0.233236	Accuracy	0.72
Mono	0	0	4	76	28	1	1	0	18	0.59375
NK	0	3	109	14	1208	194	93	2	178	0.670738
NKT	0	2	15	1	14	18	17	0	4	0.253521
T	0	13	29	1	144	150	391	0	116	0.46327
Unk	0	0	0	0	6	1	6	207	21	0.858921
WBC	0	1	3	7	60	2	29	14	51	0.305389
Precision	1	0.185185	0.307692	0.72381	0.707674	0.0405405	0.582712	0.924107	0.110629
Dead model	B	Cyto T	Dead	Mono	NK	NKT	T	Unk	WBC	Recall
B	0	7	28	1	4	5	48	0	13	0
Cyto T	0	13	30	0	0	11	141	0	11	0.0631068
Dead	6	10	1761	21	30	26	79	14	63	0.876119	Accuracy	0.860769
Mono	0	0	28	84	1	0	5	1	14	0.631579
NK	0	5	28	2	2	4	28	1	20	0.0222222
NKT	0	7	28	1	0	6	18	0	0	0.1
T	1	56	106	0	1	26	665	0	30	0.751412
Unk	0	1	14	1	0	1	6	203	8	0.867521
WBC	0	3	32	13	3	4	54	22	45	0.255682
Precision	0	0.127451	0.856934	0.682927	0.0487805	0.0722892	0.636973	0.842324	0.220588
CytoT model	B	Cyto T	Dead	Mono	NK	NKT	T	Unk	WBC	Recall
B	0	43	23	0	0	0	21	0	16	0
Cyto T	0	1238	171	1	0	20	350	0	54	0.675027
Dead	0	46	158	2	0	11	18	2	14	0.629482	Accuracy	0.637179
Mono	0	3	4	102	3	0	2	0	16	0.784615
NK	0	32	22	8	0	1	18	0	11	0
NKT	0	127	24	0	4	24	20	0	2	0.119403
T	0	517	70	0	1	4	220	0	57	0.253165
Unk	0	3	7	0	0	0	8	203	22	0.835391
WBC	0	48	23	21	1	0	25	14	45	0.254237
Precision	#DIV/0!	0.601847	0.314741	0.761194	0	0.4	0.322581	0.926941	0.189873
NKT model	B	Cyto T	Dead	Mono	NK	NKT	T	Unk	WBC	Recall
B	0	1	1	0	2	7	2	0	1	0
Cyto T	0	1	3	0	0	13	6	0	0	0.0434783
Dead	0	0	28	0	1	19	2	0	1	0.54902	Accuracy	0.696
Mono	0	0	0	5	14	2	0	0	1	0.227273
NK	0	0	4	0	3	5	1	0	2	0.2
NKT	0	2	29	0	4	190	5	0	0	0.826087
T	0	6	6	0	3	60	26	0	4	0.247619
Unk	0	0	1	0	0	1	0	23	2	0.851852
WBC	0	0	1	0	1	5	2	2	2	0.153846
Precision	#DIV/0!	0.1	0.383562	1	0.107143	0.629139	0.590909	0.92	0.153846
T cell model	B	Cyto T	Dead	Mono	NK	NKT	T	Unk	WBC	Recall
B	0	0	46	0	2	12	84	0	15	0
Cyto T	0	3	38	1	2	37	304	0	17	0.00746269
Dead	0	0	249	5	3	22	28	6	18	0.752266
Mono	0	0	13	149	11	1	10	0	22	0.723301	Accuracy	0.731538
NK	0	4	31	6	7	12	53	1	19	0.0526316
NKT	0	3	25	2	2	33	37	0	1	0.320388
T	0	22	193	4	11	102	1544	3	87	0.785351
Unk	0	0	15	1	1	0	9	271	32	0.823708
WBC	0	0	50	24	17	5	100	18	57	0.210332
Precision	#DIV/0!	0.09375	0.377273	0.776042	0.125	0.147321	0.711849	0.906355	0.212687
Rows: true, columns: predicted
DeepIFC Balanced	Precision (%)	Recall (%)	F1	Accuracy (%)
B	74.0217	54.0476	0.624771	70.7857
Cytotoxic T	60.1847	67.5027	0.63634	63.7179
Dead/damaged	85.6934	87.6119	0.866421	86.0769
Monocytes	90.6423	92.0697	0.913504	92.0513
NK	70.7674	67.0738	0.688712	72
NKT	62.9139	82.6087	0.714286	69.6
T	71.1849	78.5351	0.746796	73.1538

### Sheet: Summary
	DeepIFC Complete dataset						DeepIFC Balanced dataset		Difference, balanced-complete (pp)
	Precision			Recall			Precision	Recall	Precision	Recall
	All cell types	w/o Dead	w/o Dead/Unk/WBC	All cell types	w/o Dead	w/o Dead/Unk/WBC	All cell types	All cell types	All cell types	All cell types
B	0.517024	0.555556	0.672131	0.0455353	0.0538128	0.126154	74.0217	54.0476	22.3193	49.4941
Cytotoxic T	0.256604	0.269503	0.273611	0.127615	0.135038	0.140755	60.2	67.5	34.5396	54.7385
Damaged/Dead	0.534622	NA	NA	0.734212	NA	NA	85.7	87.6	32.2378	14.1788
Monocyte	0.779605	0.798461	0.916114	0.902934	0.925242	0.981761	90.6	92.1	12.6395	1.80658
NK	0.529091	0.597845	0.674021	0.248061	0.283672	0.447498	70.8	67.1	17.8909	42.2939
NKT	0.211119	0.254471	0.258538	0.236816	0.262386	0.26847	62.9139	82.6087	41.802	58.9271
T	0.732021	0.745614	0.778101	0.802582	0.860843	0.90137	71.2	78.5	-2.00214	-1.7582
